# *In vivo* genome-wide CRISPRi-Seq in *Streptococcus pneumoniae* reveals host-adaptive pathways essential for meningitis and identifies new therapeutic targets

**DOI:** 10.1101/2025.10.31.685840

**Authors:** Kin Ki Jim, Andrew Quinn, Vincent de Bakker, Gilles Willemin, Philipp Engel, Nadine Vastenhouw, Jan-Willem Veening

## Abstract

*Streptococcus pneumoniae* is an important human pathogen that causes invasive diseases and remains the leading cause of bacterial meningitis. However, the bacterial determinants required for survival within the central nervous system (CNS) are poorly understood. Here, we performed a genome-wide CRISPR interference screen (CRISPRi-Seq) in an *in vivo* zebrafish model to systematically map pneumococcal fitness determinants during meningitis. Using this approach, we investigated essential and non-essential genes contributing to the pathogenesis of pneumococcal meningitis. The screen identified 244 loci whose repression significantly reduced bacterial fitness *in vivo*, representing pathways involved in virulence, metabolism, cell-envelope biogenesis, translation, and stress adaptation. Comparative analysis with *in vitro* datasets showed that metabolic genes such as *purA, proABC, thrC, glyA,* and *manLMN,* as well as those involved in peptidoglycan and capsule biosynthesis *(pbp3, cps2 operon)* and oxidative stress response (*nox, dpr*), become selectively more essential *in vivo.* Functional validation confirmed that these pathways are critical for virulence, nutrient-dependent growth, and oxidative stress response during meningitis. Untargeted metabolomics of infected zebrafish corroborate several observed bacterial genetic sensitivities in the CNS with altered levels of key nutrients such as glucose and 4-aminobenzoic acid. Integration of the CRISPRi-Seq dataset with antibiotic-target annotations revealed both established and previously unrecognised vulnerabilities, including aminoacyl-tRNA synthetases such as leucyl-tRNA synthetase (LeuRS), whose inhibition by the benzoxaborole epetraborole improved host survival, highlighting its potential as a new therapeutic strategy for multidrug-resistant (MDR) *S. pneumoniae.* Together, these findings demonstrate the power of *in vivo* CRISPRi-Seq to define the pneumococcal essentialome under physiological conditions and reveal that metabolic adaptation, cell-envelope maintenance, and the oxidative stress response are central to bacterial survival in the CNS. This fitness map advances our understanding of pneumococcal adaptation in the CNS and identifies promising targets for developing therapies against *S. pneumoniae*.
