## Supplemental Table S2 for "*In vivo* genome-wide CRISPRi-Seq in *Streptococcus pneumoniae* reveals host-adaptive pathways essential for meningitis and identifies new therapeutic targets"

### Sheet: GO terms essential
	Table S2. Gene Ontology (GO) enrichment analysis of more essential genes
GO ID	Term	Category	Gene count	Adjusted p-value
GO:0006412	Translation	Biological Process	74	3.5e-33
GO:0006260	DNA replication	Biological Process	30	1.3e-10
GO:0051301	Cell division	Biological Process	22	2.4e-07
GO:0005975	Carbohydrate metabolic process	Biological Process	58	3.1e-06
GO:0009252	Peptidoglycan biosynthetic process	Biological Process	15	6e-07
GO:0006979	Response to oxidative stress	Biological Process	17	1.2e-05
GO:0015986	ATP synthesis coupled proton transport	Biological Process	12	8.9e-05
GO:0006414	Translational elongation	Biological Process	10	0.08
GO:0044237	Cellular metabolic process	Biological Process	90	0.4
GO:0009408	Response to heat	Biological Process	5	0.62
GO:0003735	Structural constituent of ribosome	Molecular Function	74	8.7e-28
GO:0016887	ATPase activity	Molecular Function	25	1.2e-06
GO:0003677	DNA binding	Molecular Function	40	1.8e-05
GO:0016491	Oxidoreductase activity	Molecular Function	18	5.2e-05
GO:0016787	Hydrolase activity	Molecular Function	27	4.1e-05
GO:0016874	Ligase activity	Molecular Function	14	0.48
GO:0008233	Peptidase activity	Molecular Function	11	0.8
GO:0003723	RNA binding	Molecular Function	20	0.9
GO:0005840	Ribosome	Cellular Component	74	1.3e-32
GO:0005737	Cytoplasm	Cellular Component	90	2.4e-08
GO:0005618	Cell wall	Cellular Component	25	3.2e-06
GO:0016020	Membrane	Cellular Component	45	5.5e-06
GO:0005753	ATP synthase complex	Cellular Component	12	0.00017
GO:0005576	Extracellular region	Cellular Component	3	0.9

### Sheet: GO terms costly
	Table S2. Gene Ontology (GO) enrichment analysis of more costyly genes
GO ID	Term	Category	Gene count	Adjusted p-value
GO:0006826	Iron ion transport	Biological Process	4	0.0388
GO:0042254	Ribosome biogenesis & RNA modification	Biological Process	5	0.0206
GO:0005975	Carbohydrate metabolic process	Biological Process	8	0.5635
GO:0006355	Regulation of transcription	Biological Process	7	0.8579
GO:0006950	Response to stress	Biological Process	5	0.8235
GO:0015293	Oligopeptide/sugar transporter activity	Molecular Function	6	0.011
