## Supplemental Table S6 for "*In vivo* genome-wide CRISPRi-Seq in *Streptococcus pneumoniae* reveals host-adaptive pathways essential for meningitis and identifies new therapeutic targets"

### Sheet: Primers
	Table S6. Primers
Oligonucleotide name	Sequence (5' to 3')	Description
OVL10757_kanR_REV	GTCAggtctcaGCTTctagcaaaaaactggacg	Kanamycin resistance cassette
OVL10757_kanR_FWD	GTCAggtctcaCTGCtcgaagatttcagcttg	Kanamycin resistance cassette
OVL10781_dpr_RF_FWD	GTTTTATGATAGTTCATCCTCGAG	Construction of D39V ∆dpr::kanR
OVL10782_dpr_RF_REV	GTCAggtctcaGCAGACTACCTTAGTATACTACTAAGGA	Construction of D39V ∆dpr::kanR
OVL10783_dpr_LF_FWD	CATTAGACTTCCTTTCTCTTGCG	Construction of D39V ∆dpr::kanR
OVL10784_dpr_LF_REV	GTCAggtctcaAAGCGTAAGCTATTCCAAACCAGTC	Construction of D39V ∆dpr::kanR
OVL10928_proABC_LF_FWD	ATGGTGTTGATAGTGAGTATG	Construction of D39V ∆proABC::kanR
OVL10929_proABC_LF_REV	GTCAggtctcaGCAGATTCATGTTATAATGGATAA	Construction of D39V ∆proABC::kanR
OVL10930_proABC_RF_FWD	GTCAggtctcaAAGCGAGGTAGCTTTG	Construction of D39V ∆proABC::kanR
OVL10931_proABC_RF_REV	TTATATTTCTTTCAAGACCAG	Construction of D39V ∆proABC::kanR
OVL10932_glyA_LF_FWD	GTCAggtctcaAAGCAACTTTTATGGATATTTATATTAAG	Construction of D39V ∆glyA::kanR
OVL10933_glyA_LF_REV	CTAGCCAGATGTTGAAAAG	Construction of D39V ∆glyA::kanR
OVL10934_glyA_RF_FWD	ACAAGAGTTGGAAAAGGG	Construction of D39V ∆glyA::kanR
OVL10935_glyA_RF_REV	GTCAggtctcaGCAGTTATTGTGTGAC	Construction of D39V ∆glyA::kanR
OVL10940_nox_LF_FWD	GTCAggtctcaAAGCCTAATCTGTCCCCATAC	Construction of D39V ∆nox::kanR
OVL10941_nox_LF_REV	TATTTTCCTCGTTCAGCC	Construction of D39V ∆nox::kanR
OVL10942_nox_RF_FWD	CTATAGAGTAGGAATTCCTGAAG	Construction of D39V ∆nox::kanR
OVL10943_nox_RF_REV	GTCAggtctcaGCAGTAGGAAAGAGATGTTAG	Construction of D39V ∆nox::kanR
OVL10944_SPV_0909_LF_FWD	GTCAggtctcaAAGCTTTGATTTTCTTATTG	Construction of D39V ∆SPV_0909::kanR
OVL10945_SPV_0909_LF_REV	TTAGTCCTCGTATAATGGGAAG	Construction of D39V ∆SPV_0909::kanR
OVL10946_SPV_0909_RF_FWD	ATGAAATTAGCTCAATTATTTTC	Construction of D39V ∆SPV_0909::kanR
OVL10947_SPV_0909_RF_REV	GTCAggtctcaGCAGTTCAAGCCTCC	Construction of D39V ∆SPV_0909::kanR
OVL11104_SPV_1517_LF_FWD	GTCAggtctcaAAGCTTCGTAAAGTAGGTATAATTTATG	Construction of D39V ∆SPV_1517::kanR
OVL11105_SPV_1517_LF_REV	TTATCCTTTCTTAAATTTCTCTTCCAAG	Construction of D39V ∆SPV_1517::kanR
OVL11106_SPV_1517_RF_FWD	TTATAGGTTTGAAAAATCATTAATTTCTTTTTC	Construction of D39V ∆SPV_1517::kanR
OVL11107_SPV_1517_RF_REV	GTCAggtctcaGCAGTTTTTCTGTTTCC	Construction of D39V ∆SPV_1517::kanR
OVL11108_staR_LF_FWD	GTCAggtctcaAAGCATGTTTAAACGAATTCG	Construction of D39V ∆staR:kanR
OVL11109_staR_LF_REV	TTAAGAACCAAAACTCTTGAAGAAG	Construction of D39V ∆staR:kanR
OVL11110_staR_RF_FWD	ATGATTTTTGACAAAGATGATTTTAAAG	Construction of D39V ∆staR:kanR
OVL11111_staR_RF_REV	GTCAggtctcaGCAGAAAAGTTTTAGTCCTC	Construction of D39V ∆staR:kanR
OVL11112_thrC_LF_FWD	GTCAggtctcaAAGCTCAGGAGGAGAG	Construction of D39V ∆thrC:kanR
OVL11113_thrC_LF_REV	CTATCCTTTCAAGTTCATATAGCG	Construction of D39V ∆thrC:kanR
OVL11114_thrC_RF_FWD	ATTCAAATTTTATTTAGATTAAGAAAGTGTAG	Construction of D39V ∆thrC:kanR
OVL11115_thrC_RF_REV	GTCAggtctcaGCAGTCGTCCATTATATC	Construction of D39V ∆thrC:kanR
OVL11116_SPV_0990_LF_FWD	GTCAggtctcaAAGCCACGGAGGAAAAC	Construction of D39V ∆SPV_0990:kanR
OVL11117_SPV_0990_LF_REV	TTGGGCAAGATGTTTGAAG	Construction of D39V ∆SPV_0990:kanR
OVL11118_SPV_0990_RF_FWD	AAGAGAAAATACAATGGGAGG	Construction of D39V ∆SPV_0990:kanR
OVL11119_SPV_0990_RF_REV	GTCAggtctcaGCAGGTGTTCTCCTTAAAATTAAG	Construction of D39V ∆SPV_0990:kanR
OVL11236_SPV_0145_LF_FWD	ATGATTGAAAAAATGGAACTGGGG	Construction of D39V ∆SPV_0145-8:kanR
OVL11237_SPV_0145_LF_REV	GTCAggtctcaGCAGAAGTACAGTATAACACG	Construction of D39V ∆SPV_0145-8:kanR
OVL11238_SPV_0145_RF_FWD	GTCAggtctcaAAGCTGATGGTCAAAATCAACAG	Construction of D39V ∆SPV_0145-8:kanR
OVL11239_SPV_0145_RF_REV	TTATTTAATATCAGCTTCTGCCGGTAG	Construction of D39V ∆SPV_0145-8:kanR
OVL12059_pbp3_LF_FWD	GTCAggtctcaAAGCTAAACCGCGATTTTTTG	Construction of D39V ∆pbp3:kanR
OVL12060_pbp3_LF_REV	ATGGCTGAAGAAAGAGTAGAACC	Construction of D39V ∆pbp3:kanR
OVL12061_pbp3_RF_FWD	TTACTTAGCTAATTCTCTTTCTCGTTC	Construction of D39V ∆pbp3:kanR
OVL12062_pbp3_RF_REV	GTCAggtctcaGCAGAGTAGTCTTATTCTATC	Construction of D39V ∆pbp3:kanR
OVL12079_spxB_LF_FWD	TTAAGCGAGCGAGTGAAG	Construction of D39V ∆spxB:kanR
OVL12080_spxB_LF_REV	GTCAggtctcaGCAGAATGATAACTCTCCTTC	Construction of D39V ∆spxB:kanR
OVL12081_spxB_RF_FWD	GTCAggtctcaAAGCTTCCTCTCGCCGAAAATC	Construction of D39V ∆spxB:kanR
OVL12082_spxB_RF_REV	TAGACTGTAATCAAACAACGATTTG	Construction of D39V ∆spxB:kanR
OVL11240_dpr_cPCR_LF_REV	AACTCCGTTCCATTAGACTTC	Colony PCR of D39V ∆dpr::kanR
OVL11241_dpr_cPCR_RF_FWD	TTTGTTTTATGATAGTTCATCCTCG	Colony PCR of D39V ∆dpr::kanR
OVL11242_proABC_cPCR_LF_FWD	CCTTGGAAAAATGGTGTTGATAG	Colony PCR of D39V ∆proABC::kanR
OVL11243_proABC_cPCR_RF_REV	ATTTTTGAGTTTATATTTCTTTCAAGACC	Colony PCR of D39V ∆proABC::kanR
OVL11244_glyA_cPCR_LF_REV	AACACCTGGTCTAGCCAG	Colony PCR of D39V ∆glyA::kanR
OVL11245_glyA_cPCR_RF_FWD	ACAGGATTAGACAAGAGTTGGAAAAG	Colony PCR of D39V ∆glyA::kanR
OVL11248_nox_cPCR_LF_REV	GATTTTCATCTATTTTCCTCGTTCAG	Colony PCR of D39V ∆nox::kanR
OVL11249_nox_cPCR_RF_FWD	ACAGTTGTCTCTATAGAGTAGG	Colony PCR of D39V ∆nox::kanR
OVL11252_SPV_1517_cPCR_LF_REV	GTTTCATCGTTTATCCTTTCTTAAATTTC	Colony PCR of D39V ∆SPV_1517::kanR
OVL11253_SPV_1517_cPCR_RF_FWD	TTATTACAAATTATAGGTTTGAAAAATCATTAATTTC	Colony PCR of D39V ∆SPV_1517::kanR
OVL11254_staR_cPCR_LF_REV	ATGAAATTTCTTAAGAACCAAAACTC	Colony PCR of D39V ∆staR::kanR
OVL11255_staR_cPCR_RF_FWD	GAGAAGACCTATGATTTTTGACAAAG	Colony PCR of D39V ∆staR::kanR
OVL11256_thrC_cPCR_LF_REV	TTTGCATTTCCTATCCTTTCAAG	Colony PCR of D39V ∆thrC::kanR
OVL11257_thrC_cPCR_RF_FWD	AATTATAGTTATTCAAATTTTATTTAGATTAAGAAAGTG	Colony PCR of D39V ∆thrC::kanR
OVL11258_SPV_0990_cPCR_LF_REV	ATGAGACAACTTGGGCAAG	Colony PCR of D39V ∆SPV_0990::kanR
OVL11259_SPV_0990_cPCR_RF_FWD	CAATATTTCTAAGAGAAAATACAATGGGAG	Colony PCR of D39V ∆SPV_0990::kanR
qPCR_ZF_nox2_FWD	GATGTGCCCGTCGATCTCTC	qPCR zebrafish nox2
qPCR_ZF_nox2_REV	CCGTCCACTGCCATCTTTGG	qPCR zebrafish nox2
qPCR_ZF_ncf1_FWD	CGGAGCAACACCACATCAGA	qPCR zebrafish ncf1
qPCR_ZF_ncf1_REV	CAAAACCACCAGCCATTTGGG	qPCR zebrafish ncf1
qPCR_ZF_actb2_FWD	AATTGCCGCACTGGTTGTTG	qPCR zebrafish actb2 (housekeeping gene)
qPCR_ZF_actb2_REV	ACCAACCATGACACCCTGATG	qPCR zebrafish actb2 (housekeeping gene)
Notes:
1. kanR: kanamycin resistance

### Sheet: Illumina primers
	Table S6. Illumina indexing primers
Oligonucleotide name	Sequence (5' to 3')
P5-N501-read1	AATGATACGGCGACCACCGAGATCTACACTAGATCGCTCGTCGGCAGCGTCAGATGTGTATA
P5-N502-read1	AATGATACGGCGACCACCGAGATCTACACCTCTCTATTCGTCGGCAGCGTCAGATGTGTATA
P5-N503-read1	AATGATACGGCGACCACCGAGATCTACACTATCCTCTTCGTCGGCAGCGTCAGATGTGTATA
P5-N504-read1	AATGATACGGCGACCACCGAGATCTACACAGAGTAGATCGTCGGCAGCGTCAGATGTGTATA
P5-N505-read1	AATGATACGGCGACCACCGAGATCTACACGTAAGGAGTCGTCGGCAGCGTCAGATGTGTATA
P5-N506-read1	AATGATACGGCGACCACCGAGATCTACACACTGCATATCGTCGGCAGCGTCAGATGTGTATA
P5-N507-read1	AATGATACGGCGACCACCGAGATCTACACAAGGAGTATCGTCGGCAGCGTCAGATGTGTATA
P5-N508-read1	AATGATACGGCGACCACCGAGATCTACACCTAAGCCTTCGTCGGCAGCGTCAGATGTGTATA
P7-N703-read2	CAAGCAGAAGACGGCATACGAGATTTCTGCCTGTCTCGTGGGCTCGGAGATGTGTAT
