## Supplemental Table S7 for "*In vivo* genome-wide CRISPRi-Seq in *Streptococcus pneumoniae* reveals host-adaptive pathways essential for meningitis and identifies new therapeutic targets"

### Sheet: Bacterial strains
	Table S5. Strains and plasmids
Strain	Description	Reference
D39V	pathogenic, serotype 2	Slager et al. (2018)
VL1780	D39V hlpA::hlpA_hlpA-mScarlet-I-camR	Kurushima et al. (2020)
VL2359	D39V, Δprs1::PF6-tetR, ΔbgaA::Ptet-dcas9, cil::Plac-mNeonGreen_kanR, hlpA::hlpA-mScarlet-I_camR	Liu et al. (2021)
VL4049	D39V, Δprs1::PF6-tetR, ΔbgaA::Ptet-dcas9, zip::sgRNA1-1498-specR	Liu et al. (2021)
VL3106	D39V ∆ccnC::eryR	Liu et al. (2021)
VL3107	D39V ∆purA::eryR	Liu et al. (2021)
VL3108	D39V ∆pezA::eryR	Liu et al. (2021)
VL3109	D39V ∆pezA-T::eryR	Liu et al. (2021)
VL7049	D39V ∆manLMN::kanR	de Bakker et al. (2025)
VL567	D39V ∆cps::camR	Moreno-Gámez et al. (2017)
VL8076	D39V ∆trxB::eryR	Koning et al. (2025)
VL8149	D39V ∆dpr::kanR	This study
VL8150	D39V ∆proABC::kanR	This study
VL8151	D39V ∆glyA::kanR	This study
VL8152	D39V ∆nox::kanR	This study
VL8153	D39V ∆thrC::kanR	This study
VL8154	D39V ∆SPV_0990::kanR	This study
VL8155	D39V ∆manLMN::kanR	This study
VL8156	D39V ∆SPV_0909::kanR	This study
VL8157	D39V ∆SPV_1517::kanR	This study
VL8158	D39V ∆staR::kanR	This study
VL8159	D39V ∆SPV_0145-8::kanR	This study
VL8160	D39V ∆pbp3::kanR	This study
VL8161	D39V ∆spxB::kanR	This study
VL7100	Clinical isolate, serotype 19F	van der Linden collection
Notes:
1. camR: chloramphenicol resistance; eryR: erythromycin resistance; kanR:kanamycin resistance; specR: spectinomycin resistance; tetR: tetracycline resistance
2. Ptet: The tetracycline/doxycycline inducible promoter
